# *Pfcerli2*, a duplicated gene in the malaria parasite *Plasmodium falciparum* essential for invasion of erythrocytes as revealed by phylogenetic and cell biological analysis

**DOI:** 10.1101/2020.11.26.400549

**Authors:** Benjamin Liffner, Juan Miguel Balbin, Gerald J. Shami, Jan Strauss, Sonja Frölich, Gary K. Heinemann, Arne Alder, Jan Stephan Wichers, Leann Tilley, Matthew W. A. Dixon, Tim-Wolf Gilberger, Danny W. Wilson

## Abstract

Merozoite invasion of host red blood cells (RBCs) is essential for survival of the human malaria parasite *Plasmodium falciparum*. Proteins involved with RBC binding and invasion are secreted from dual-club shaped organelles at the apical tip of the merozoite called the rhoptries. Here we characterise *P. falciparum* Cytosolically Exposed Rhoptry Leaflet Interacting protein 2 (PfCERLI2), as a rhoptry bulb protein that is essential for merozoite invasion. Phylogenetic analyses show that *cerli2* arose through an ancestral gene duplication of *cerli1*, a related cytosolically exposed rhoptry bulb protein. We show that PfCERLI2 is essential for blood-stage growth and localises to the cytosolic face of the rhoptry bulb. Inducible knockdown of PfCERLI2 led to an inhibition of merozoite invasion after tight junction formation. PfCERLI2 knockdown was associated with inhibition of rhoptry antigen processing and a significant elongation of the rhoptries, suggesting that the inability of merozoites to invade is caused by aberrant rhoptry function due to PfCERLI2 deficiency. These findings identify PfCERLI2 as a protein that has key roles in rhoptry biology during merozoite invasion.
