## Supplementary Tables for "*Pfcerli2*, a duplicated gene in the malaria parasite *Plasmodium falciparum* essential for invasion of erythrocytes as revealed by phylogenetic and cell biological analysis"

### Sheet: Supplementary Table 1
Supplementary Table 1: Summary of CERLI2 repeat structures in Laverania.
Summary of the characteristics of PfCERLI2 in multiple P. falciparum isolates and their homologues in Laverania. Repeat sequences represent the consensus sequence of all repeats in that protein. Upper case letters = amino acid position fixed across repeats, lower case letters = amino acid position variable across repeats,? = no obvious pattern across repeats.
Plasmodium Species	Strain	Genome size (Mb)	Host	Exons	Repeat sequence	Repeat number	aa length
falciparum	3D7	23.3	Human	9	QTDEIkNDhi	12	579
falciparum	7G8	22.7	Human	9	QTdEikNDhi	10	559
falciparum	CD01	23.5	Human	9	QTdEikNDhi	20	659
falciparum	GB4	23.4	Human	9	QTdEikNDni	18	639
falciparum	HB3	22.7	Human	9	QTdEikNDhi	15	609
falciparum	IT	23.1	Human	9	QTdEikNDhi	17	629
falciparum	Dd2	22.6	Human	9	QTdEikNDhi	17	629
praefalciparum	G01	26	Gorilla	9	QTdEikNDhi	9	549
reichenowi	CDC	24.5	Chimp	9	QTdEIkNdni	7	529
reichenowi	G01	24.1	Chimp	9	qTdEIKNdni	6	509
adleri	GO1	22.2	Gorilla	9	tEElKNdni?	4	490
billcollinsi	G01	23.1	Chimp	9	tEevkndnin	8	528
blacklocki	G01	22	Gorilla	9	NIkkEEIkNd	8	534
gaboni	G01	21.8	Chimp	9	teEiKNdnin	6	509

### Sheet: Supplementary Table 2
Supplementary Table 2: Gene structure of cerli1, cerli2 and their homologues in Apicomplexa and Chromerids.
All data collected from EuPathDB 27 or derived from EuPathDB predictions. mRNA length is inclusive of any predicted untranslated regions (UTRs). Intron length = total combined length of all introns in gene, avg. intron/exon length = mean length of introns/exons in gene.
EuPathDB identifier	Chromosome	Organism	Cerli	Gene	mRNA	Intron	Protein	Introns	Exons	Avg.	Avg.	Avg.
			lineage	length	length	length	length			intron length	exon length	UTR length
				(bp)	(bp)	(bp)	(aa)			(bp)	(bp)	(bp)
GNI_053280	NA	G. niphandrodes	Cerli1	1755	1755	0	584	0	1	0	1755	0
Cvel_21914	NA	Ch. Velia	Cerli1	8609	1656	6953	321	8	9	869.1	184	690
Chro.60252	NA	C. hominis	Cerli1	789	789	0	262	0	1	0	789	0
Vbra_14966	NA	V. brassicaformis	Cerli1	2407	1354	1053	393	11	12	97	112.8	172
Pf3D7_0210600	2	P. falciparum	Cerli1	2046	1341	705	446	4	5	176.2	268.2	0
PBANKA_0307500	3	P. berghei	Cerli1	1948	1341	607	446	4	5	151.7	268.2	0
PCHAS_0309700	3	P. chabaudi	Cerli1	1857	1341	516	446	4	5	129	268.2	0
PKNH_0410600	4	P. knowlesi	Cerli1	2109	1341	768	446	4	5	192	268.2	0
PRCDC_0209500	2	P. reichenowi	Cerli1	2064	1332	732	443	4	5	183	266.4	0
PVP01_0414300	4	P. vivax	Cerli1	2176	1341	835	446	4	5	208.7	268.2	0
PY17X_0308100	3	P. yoelii	Cerli1	2036	1341	695	446	4	5	173.7	268.2	0
PocGH01_04019500	4	P. ovale curtisi	Cerli1	1952	1341	611	446	4	5	152.7	268.2	0
PmUG01_04021700	4	P. malariae	Cerli1	2713	1344	1369	447	4	5	342.2	268.8	0
TGME49_235130	10	T. gondii	Cerli1	8309	5982	2327	487	3	4	777	1495	4518
CSUI_005102	NA	Cys. Suis	Cerli1	7465	4631	2834	601	3	4	944.7	1157.7	2825
EBH_0041390	NA	E. brunetti	Cerli1	2677	1404	1273	467	3	4	424.3	351	0
cyc_01372	NA	Cyc. Cayetanensis	Cerli1	2469	1101	1368	366	4	5	342	220.2	0
NCLIV_049720	10	N. caninum	Cerli1	3882	1464	2418	487	3	4	806	366	0
SN3_00600405	NA	S. neurona	Cerli1	10552	6246	4306	463	3	4	1433	1561.5	4854
cgd6_2143	6	C. parvum	Cerli1	1536	1371	165	451	3	4	55	342.7	15
cubi_02338	NA	C. ubiquitum	Cerli1	1523	1386	137	461	3	4	47	346.5	0
CTYZ_00001395	6	C. tyzzeri	Cerli1	1520	1356	164	451	3	4	54.7	339	0
TA12010	2	T. annulata	Cerli1	1728	1290	438	429	4	5	109.5	258	0
CF003293	NA	Cyt. Felis	Cerli1	2051	1446	605	481	5	6	121	241	0
BBOV_III003780	3	B. bovis	Cerli1	1714	1309	405	398	4	5	101.2	261.8	112
BBBOND_0311360	3	B. bigemina	Cerli1	1745	1242	503	413	4	5	127	248.4	0
cand_006180	NA	C. andersoni	Cerli1	1580	1404	176	467	3	4	58.7	351	0
CMU_007720	NA	C. muris	Cerli1	1581	1404	177	467	3	4	59	351	0
TOT_020000207	2	T. orientalis	Cerli1	1600	1266	334	421	4	5	83.5	253.2	0
BEWA_019330	1	T. equi	Cerli1	1067	954	113	317	3	4	37.7	238.5	0
Pf3D7_0405200	4	P. falciparum	Cerli2	2912	1740	1172	579	8	9	146.5	193.3	0
PBANKA_1002900	10	P. berghei	Cerli2	2748	1470	1278	489	8	9	159.7	163.3	0
PCHAS_1003800	10	P. chabaudi	Cerli2	2740	1470	1270	489	8	9	158.7	163.3	0
PKNH_0303300	3	P. knowlesi	Cerli2	2904	1527	1377	508	8	9	172.1	169.7	0
PRCDC_0402800	4	P. reichenowi	Cerli2	2820	1590	1230	529	8	9	153.7	176.7	0
PVP01_0304600	3	P. vivax	Cerli2	2780	1527	1253	508	8	9	156.6	169.7	0
PY17X_1004300	10	P. yoelii	Cerli2	2744	1470	1274	489	8	9	159.2	163.3	0
PmUG01_03015300	3	P. malariae	Cerli2	3116	1494	1622	497	8	9	202.7	166	0
PocGH01_03012700	3	P. ovale curtisi	Cerli2	2736	1425	1311	474	8	9	163.9	158.3	0
TGME49_315160	11	T. gondii	Cerli2	11204	3875	7329	437	8	9	916.1	430.5	2561
NCLIV_057920	11	N. caninum	Cerli2	7617	1392	6225	463	9	10	691.7	139.2	0
SN3_01800355	NA	S. neurona	Cerli2	20733	8583	12150	471	8	9	1518.7	953.7	7167
BEWA_030720	1	T. equi	Cerli2	1291	1035	256	344	7	8	36.6	129.4	0
TOT_010000334	1	T. orientalis	Cerli2	1314	1038	276	345	7	8	39.42	129.7	0
TA21020	1	T. annulata	Cerli2	1357	1038	319	345	7	8	46	129.7	0
CF002482	NA	Cyt. Felis	Cerli2	1638	1035	603	344	7	8	86.14	129.4	0
BBBOND_0209090	2	B. bigemina	Cerli2	1385	1035	350	344	6	7	58.3	147.8	0
BBOV_IV005720	NA	B. bovis	Cerli2	1273	1002	271	333	5	6	54.2	167	0

### Sheet: Supplementary Table 3
Supplementary Table 3: Average Gene structure of cerli1 and cerli2 lineage genes.
Average values from gene structure characteristics of genes identified as being members of either the cerli1 or cerli2 lineage
Cerli lineage	Gene length (bp)	mRNA length (bp)	Intron length (bp)	Protein length (aa)	Intron number	Exon number	Avg. intron length (bp)	Avg. exon length (bp)	Avg. UTR length (bp)
Cerli1	2764	1820	944	447.6	3.6	4.6	280.3	412	2464.8
Cerli2	4072.9	1874.8	2198.1	443.8	7.5	8.55	273.3	216	4864

### Sheet: Supplementary Table 4
Supplementary Table 4: Summary of PHIS containing proteins in P. falciparum.
Summary of all PHIS motif containing proteins in the P. falciparum 3D7 proteome, as determined by BLASTp search using the PHIS sequence of either PfCERLI1 or PfCERLI2. Expression data obtained from17 Dispensability data obtained from previously published resources13.
PlasmoDB ID	Name	PlasmoDB annotation	Sequence	Peak expression	PiggyBac Dispensibility?
PF3D7_0210600	PfCERLI1	PfCERLI1	PHISENKP	Schizonts	Essential
PF3D7_0405200	PfCERLI2	PfCERLI2	PHISDFEP	Schizonts	Essential
PF3D7_0102200	RESA	Ring-infected erythrocyte surface antigen	PHISEFNP	Rings	Dispensible
PF3D7_1149500	RESA2	Ring-infected erythrocyte surface antigen 2	PHVKEFKP	Rings	Dispensible
PF3D7_1149200	RESA3	Ring-infected erythrocyte surface antigen 3	PHTREFNP	Rings	Dispensible
PF3D7_1038800	N/A	RESA-like protein with PHIST and DnaJ domains	PYVKKYNP	Rings	Dispensible
PF3D7_0814900	FeSOD	Iron superoxide dismutase	PHISEETL	Trophs/	Essential
				gams
PF3D7_1436800	ClpR	ATP-dependent Clp protease proteolytic subunit	PHISEQII	Trophs/	Essential
				gams
PF3D7_1024400	N/A	Conserved Plasmodium protein, unknown function	PHISKNKN	Schizonts	Essential
